# Tardigrades survive reversible dormancy during spaceflight: In-orbit revival, post-flight recovery, and transcriptomic responses

**DOI:** 10.64898/2026.11.06.764766

**Authors:** Divya Vishnu, Shravani Pillanjinayya, Harikumar R Suma, Swati Ghosh, Jayakumar Pallavi, Krishnan Yuvashree, Vrishali Murugkar, Hitesh Tikariha, Gautam Das, Vibhor Singh, Sandeep M Eswarappa

## Abstract

Long-duration space missions face substantial challenges, including limited resources and prolonged exposure to microgravity and radiation. Transporting organisms in a dormant state and reviving them at their destination could help overcome some of these limitations. However, the feasibility of this strategy has not been experimentally demonstrated in multicellular animals beyond Earth. Here, we investigated this possibility using tardigrades, microscopic invertebrates capable of entering a reversible state of dormancy. We demonstrate that dormant tardigrades can withstand near-absolute-zero temperatures (∼12 mK), near-vacuum conditions (10^-9^ mbar), high doses of ionizing radiation (3000 Gy), and complete desiccation. We transported dormant tardigrades to the International Space Station (ISS). They were revived aboard the ISS, subsequently returned to a dormant state, and successfully revived again following their return to Earth. Approximately 45% of the space-flown tardigrades survived the 64-day experimental period. This included two dormancy-revival cycles, 18 days aboard the ISS, and prolonged periods without food or water. Importantly, surviving tardigrades retained their reproductive capacity. Transcriptomic analysis of ISS-exposed tardigrades revealed upregulation of genes associated with protein folding and stress responses, accompanied by downregulation of genes involved in energy metabolism and protein synthesis, providing insights into their molecular responses to the spaceflight environment. Together, these findings demonstrate the successful revival and re-induction of dormancy in a multicellular animal beyond Earth and establish an experimental foundation for exploring dormancy-based strategies for future long-duration space missions.
