## Supplementary material for "Tardigrades survive reversible dormancy during spaceflight: In-orbit revival, post-flight recovery, and transcriptomic responses": Table S5

### Sheet: up_BP
GO.ID	Term	Annotated	Significant	Expected	weightFisher	genes_in_term	gene_symbols	gene_names	mean_lfc
GO:0042026	protein refolding	139	7	0.13	3e-11	TRINITY_DN103977_c0_g1; TRINITY_DN111_c0_g1; TRINITY_DN343_c0_g1; TRINITY_DN54_c0_g1; TRINITY_DN54_c0_g2; TRINITY_DN64960_c0_g1; TRINITY_DN99_c0_g1	CLPB; HSP7A; HSP68; HSPB1; HSP26; CLPB; P40	Chaperone protein ClpB; Heat shock 70 kDa protein cognate 1; Heat shock protein 68; Heat shock protein beta-1; Heat shock protein 26; Major egg antigen	3.068
GO:0070342	brown fat cell proliferation	2	2	0	8.1e-07	TRINITY_DN250_c0_g1; TRINITY_DN8_c0_g1	SQSTM; SQSTM	Sequestosome-1; Sequestosome-1 {ECO:0000305}	2.369
GO:0034144	negative regulation of toll-like recepto...	3	2	0	2.4e-06	TRINITY_DN250_c0_g1; TRINITY_DN8_c0_g1	SQSTM; SQSTM	Sequestosome-1; Sequestosome-1 {ECO:0000305}	2.369
GO:0098780	response to mitochondrial depolarisation	4	2	0	4.9e-06	TRINITY_DN250_c0_g1; TRINITY_DN8_c0_g1	SQSTM; SQSTM	Sequestosome-1; Sequestosome-1 {ECO:0000305}	2.369
GO:1905719	protein localization to perinuclear regi...	6	2	0.01	1.2e-05	TRINITY_DN250_c0_g1; TRINITY_DN8_c0_g1	SQSTM; SQSTM	Sequestosome-1; Sequestosome-1 {ECO:0000305}	2.369
GO:0110076	negative regulation of ferroptosis	8	2	0.01	2.3e-05	TRINITY_DN250_c0_g1; TRINITY_DN8_c0_g1	SQSTM; SQSTM	Sequestosome-1; Sequestosome-1 {ECO:0000305}	2.369
GO:0071211	protein targeting to vacuole involved in...	8	2	0.01	2.3e-05	TRINITY_DN250_c0_g1; TRINITY_DN8_c0_g1	SQSTM; SQSTM	Sequestosome-1; Sequestosome-1 {ECO:0000305}	2.369
GO:0061635	regulation of protein complex stability	10	2	0.01	3.6e-05	TRINITY_DN250_c0_g1; TRINITY_DN8_c0_g1	SQSTM; SQSTM	Sequestosome-1; Sequestosome-1 {ECO:0000305}	2.369
GO:1900273	positive regulation of long-term synapti...	14	2	0.01	7.4e-05	TRINITY_DN250_c0_g1; TRINITY_DN8_c0_g1	SQSTM; SQSTM	Sequestosome-1; Sequestosome-1 {ECO:0000305}	2.369
GO:0035973	aggrephagy	18	2	0.02	0.00012	TRINITY_DN250_c0_g1; TRINITY_DN8_c0_g1	SQSTM; SQSTM	Sequestosome-1; Sequestosome-1 {ECO:0000305}	2.369
GO:0042338	cuticle development involved in collagen...	32	2	0.03	0.0004	TRINITY_DN31014_c0_g1; TRINITY_DN38442_c0_g1	DPY13; COL19	Cuticle collagen 19	5.528
GO:0009408	response to heat	340	5	0.31	0.00051	TRINITY_DN103977_c0_g1; TRINITY_DN54_c0_g1; TRINITY_DN54_c0_g2; TRINITY_DN64960_c0_g1; TRINITY_DN99_c0_g1	CLPB; HSPB1; HSP26; CLPB; P40	Chaperone protein ClpB; Heat shock protein beta-1; Heat shock protein 26; Major egg antigen	3.358
GO:0000425	pexophagy	38	2	0.04	0.00056	TRINITY_DN250_c0_g1; TRINITY_DN8_c0_g1	SQSTM; SQSTM	Sequestosome-1; Sequestosome-1 {ECO:0000305}	2.369
GO:0002931	response to ischemia	39	2	0.04	0.00059	TRINITY_DN250_c0_g1; TRINITY_DN8_c0_g1	SQSTM; SQSTM	Sequestosome-1; Sequestosome-1 {ECO:0000305}	2.369
GO:0097009	energy homeostasis	39	2	0.04	0.00059	TRINITY_DN250_c0_g1; TRINITY_DN8_c0_g1	SQSTM; SQSTM	Sequestosome-1; Sequestosome-1 {ECO:0000305}	2.369
GO:1903078	positive regulation of protein localizat...	43	2	0.04	0.00072	TRINITY_DN250_c0_g1; TRINITY_DN8_c0_g1	SQSTM; SQSTM	Sequestosome-1; Sequestosome-1 {ECO:0000305}	2.369
GO:0031397	negative regulation of protein ubiquitin...	53	2	0.05	0.00109	TRINITY_DN250_c0_g1; TRINITY_DN8_c0_g1	SQSTM; SQSTM	Sequestosome-1; Sequestosome-1 {ECO:0000305}	2.369
GO:0061077	chaperone-mediated protein folding	154	4	0.14	0.00111	TRINITY_DN111_c0_g1; TRINITY_DN343_c0_g1; TRINITY_DN54_c0_g1; TRINITY_DN54_c0_g2	HSP7A; HSP68; HSPB1; HSP26	Heat shock 70 kDa protein cognate 1; Heat shock protein 68; Heat shock protein beta-1; Heat shock protein 26	3.178
GO:0006276	plasmid maintenance	2	1	0	0.00185	TRINITY_DN111875_c0_g1	HIGB		1.784
GO:0007032	endosome organization	79	2	0.07	0.0024	TRINITY_DN250_c0_g1; TRINITY_DN8_c0_g1	SQSTM; SQSTM	Sequestosome-1; Sequestosome-1 {ECO:0000305}	2.369
GO:0043122	regulation of canonical NF-kappaB signal...	88	2	0.08	0.00297	TRINITY_DN250_c0_g1; TRINITY_DN8_c0_g1	SQSTM; SQSTM	Sequestosome-1; Sequestosome-1 {ECO:0000305}	2.369
GO:0051085	chaperone cofactor-dependent protein ref...	95	2	0.09	0.00345	TRINITY_DN111_c0_g1; TRINITY_DN343_c0_g1	HSP7A; HSP68	Heat shock 70 kDa protein cognate 1; Heat shock protein 68	2.346
GO:0000423	mitophagy	96	2	0.09	0.00352	TRINITY_DN250_c0_g1; TRINITY_DN8_c0_g1	SQSTM; SQSTM	Sequestosome-1; Sequestosome-1 {ECO:0000305}	2.369
GO:0001659	temperature homeostasis	97	2	0.09	0.0036	TRINITY_DN250_c0_g1; TRINITY_DN8_c0_g1	SQSTM; SQSTM	Sequestosome-1; Sequestosome-1 {ECO:0000305}	2.369
GO:0000719	photoreactive repair	4	1	0	0.00369	TRINITY_DN69079_c0_g1	CRYD		7.196
GO:1904177	regulation of adipose tissue development	5	1	0	0.00462	TRINITY_DN3019_c0_g1	PLAT3	Phospholipase A and acyltransferase 3 {ECO:0000305}	2.789
GO:0010508	positive regulation of autophagy	133	2	0.12	0.00665	TRINITY_DN250_c0_g1; TRINITY_DN8_c0_g1	SQSTM; SQSTM	Sequestosome-1; Sequestosome-1 {ECO:0000305}	2.369
GO:0034605	cellular response to heat	151	2	0.14	0.00849	TRINITY_DN103977_c0_g1; TRINITY_DN64960_c0_g1	CLPB; CLPB	Chaperone protein ClpB	2.801
GO:0009631	cold acclimation	11	1	0.01	0.01013	TRINITY_DN54_c0_g2	HSP26	Heat shock protein 26	3.93
GO:0006606	protein import into nucleus	177	2	0.16	0.01151	TRINITY_DN250_c0_g1; TRINITY_DN8_c0_g1	SQSTM; SQSTM	Sequestosome-1; Sequestosome-1 {ECO:0000305}	2.369
GO:0046210	nitric oxide catabolic process	13	1	0.01	0.01196	TRINITY_DN31239_c0_g1	HMP		3.236
GO:0030397	membrane disassembly	13	1	0.01	0.01196	TRINITY_DN3019_c0_g1	PLAT3	Phospholipase A and acyltransferase 3 {ECO:0000305}	2.789
GO:0070292	N-acylphosphatidylethanolamine metabolic...	14	1	0.01	0.01287	TRINITY_DN3019_c0_g1	PLAT3	Phospholipase A and acyltransferase 3 {ECO:0000305}	2.789
GO:0070306	lens fiber cell differentiation	14	1	0.01	0.01287	TRINITY_DN3019_c0_g1	PLAT3	Phospholipase A and acyltransferase 3 {ECO:0000305}	2.789
GO:0071500	cellular response to nitrosative stress	14	1	0.01	0.01287	TRINITY_DN31239_c0_g1	HMP		3.236
GO:0046485	ether lipid metabolic process	28	1	0.03	0.02559	TRINITY_DN3019_c0_g1	PLAT3	Phospholipase A and acyltransferase 3 {ECO:0000305}	2.789
GO:0040002	collagen and cuticulin-based cuticle dev...	72	3	0.07	0.033	TRINITY_DN116912_c0_g1; TRINITY_DN31014_c0_g1; TRINITY_DN38442_c0_g1	COL34; DPY13; COL19	Cuticle collagen 19	6.061
GO:0006915	apoptotic process	1055	3	0.98	0.03495	TRINITY_DN250_c0_g1; TRINITY_DN54_c0_g1; TRINITY_DN8_c0_g1	SQSTM; HSPB1; SQSTM	Sequestosome-1; Heat shock protein beta-1; Sequestosome-1 {ECO:0000305}	2.943
GO:0007031	peroxisome organization	49	1	0.05	0.04437	TRINITY_DN3019_c0_g1	PLAT3	Phospholipase A and acyltransferase 3 {ECO:0000305}	2.789
GO:0008340	determination of adult lifespan	377	2	0.35	0.0469	TRINITY_DN343_c0_g1; TRINITY_DN54_c0_g2	HSP68; HSP26	Heat shock protein 68; Heat shock protein 26	3.16
	BP: Biological process

### Sheet: down_BP
GO.ID	Term	Annotated	Significant	Expected	weightFisher	genes_in_term	gene_symbols	gene_names	mean_lfc
GO:0006123	mitochondrial electron transport, cytoch...	42	3	0.08	6e-05	TRINITY_DN2257_c0_g2; TRINITY_DN3589_c0_g1; TRINITY_DN52155_c0_g1	COX3; COX5; COX12		-7.806
GO:0033353	S-adenosylmethionine cycle	11	2	0.02	0.00017	TRINITY_DN21405_c0_g1; TRINITY_DN7709_c0_g1	SAHH; SAHH	Adenosylhomocysteinase {ECO:0000255|HAMAP-Rule:MF_00563}; Adenosylhomocysteinase	-6.68
GO:0006730	one-carbon metabolic process	102	3	0.18	0.00083	TRINITY_DN21405_c0_g1; TRINITY_DN24625_c0_g1; TRINITY_DN7709_c0_g1	SAHH; METK; SAHH	Adenosylhomocysteinase {ECO:0000255|HAMAP-Rule:MF_00563}; S-adenosylmethionine synthase; Adenosylhomocysteinase	-6.675
GO:0042773	ATP synthesis coupled electron transport	211	5	0.38	0.00207	TRINITY_DN2257_c0_g2; TRINITY_DN26947_c0_g1; TRINITY_DN3589_c0_g1; TRINITY_DN52155_c0_g1; TRINITY_DN59765_c0_g1	COX3; COX2; COX5; COX12; NDUS1		-7.447
GO:0071269	L-homocysteine biosynthetic process	2	1	0	0.00361	TRINITY_DN21405_c0_g1	SAHH	Adenosylhomocysteinase {ECO:0000255|HAMAP-Rule:MF_00563}	-6.29
GO:0006412	translation	1506	8	2.72	0.00508	TRINITY_DN1148_c0_g1; TRINITY_DN124319_c0_g1; TRINITY_DN2461_c0_g1; TRINITY_DN5519_c0_g1; TRINITY_DN671_c0_g1; TRINITY_DN688_c0_g1; TRINITY_DN71107_c0_g1; TRINITY_DN92987_c0_g1	RL5; IF5A; RL12; RL8; RL10; RL261; RACK1; RL35A	Large ribosomal subunit protein uL18 {ECO:0000305}; Large ribosomal subunit protein uL11 {ECO:0000305}; Large ribosomal subunit protein uL16 {ECO:0000305}; Large ribosomal subunit protein uL24z {ECO:0000303|PubMed:36423343}; Small ribosomal subunit protein RACK1 {ECO:0000305}; Large ribosomal subunit protein eL33 {ECO:0000305}	-7.152
GO:0043011	myeloid dendritic cell differentiation	3	1	0.01	0.00541	TRINITY_DN3574_c0_g1	KCC4	Calcium/calmodulin-dependent protein kinase type IV	-6.162
GO:1903751	negative regulation of intrinsic apoptot...	3	1	0.01	0.00541	TRINITY_DN71107_c0_g1	RACK1	Small ribosomal subunit protein RACK1 {ECO:0000305}	-6.418
GO:0099527	postsynapse to nucleus signaling pathway	4	1	0.01	0.0072	TRINITY_DN3574_c0_g1	KCC4	Calcium/calmodulin-dependent protein kinase type IV	-6.162
GO:2000543	positive regulation of gastrulation	4	1	0.01	0.0072	TRINITY_DN71107_c0_g1	RACK1	Small ribosomal subunit protein RACK1 {ECO:0000305}	-6.418
GO:0010253	UDP-rhamnose biosynthetic process	4	1	0.01	0.0072	TRINITY_DN48854_c0_g1	RMLCD	Bifunctional dTDP-4-dehydrorhamnose 3,5-epimerase/dTDP-4-dehydrorhamnose reductase {ECO:0000305}	-6.534
GO:2001125	negative regulation of translational fra...	5	1	0.01	0.009	TRINITY_DN71107_c0_g1	RACK1	Small ribosomal subunit protein RACK1 {ECO:0000305}	-6.418
GO:0031408	oxylipin biosynthetic process	5	1	0.01	0.009	TRINITY_DN3937_c0_g1	OPR11	Putative 12-oxophytodienoate reductase 11	-4.333
GO:0051901	positive regulation of mitochondrial dep...	6	1	0.01	0.01079	TRINITY_DN71107_c0_g1	RACK1	Small ribosomal subunit protein RACK1 {ECO:0000305}	-6.418
GO:0045905	positive regulation of translational ter...	6	1	0.01	0.01079	TRINITY_DN124319_c0_g1	IF5A		-7.35
GO:0042998	positive regulation of Golgi to plasma m...	7	1	0.01	0.01257	TRINITY_DN71107_c0_g1	RACK1	Small ribosomal subunit protein RACK1 {ECO:0000305}	-6.418
GO:0045901	positive regulation of translational elo...	8	1	0.01	0.01436	TRINITY_DN124319_c0_g1	IF5A		-7.35
GO:0007270	neuron-neuron synaptic transmission	13	1	0.02	0.02323	TRINITY_DN3574_c0_g1	KCC4	Calcium/calmodulin-dependent protein kinase type IV	-6.162
GO:0046827	positive regulation of protein export fr...	14	1	0.03	0.02499	TRINITY_DN3574_c0_g1	KCC4	Calcium/calmodulin-dependent protein kinase type IV	-6.162
GO:0042026	protein refolding	139	2	0.25	0.0261	TRINITY_DN2785_c0_g1; TRINITY_DN44791_c0_g1	HS7C2; CH61	Heat shock cognate 70 kDa protein 2	-7.656
GO:0019253	reductive pentose-phosphate cycle	15	1	0.03	0.02675	TRINITY_DN72468_c0_g1	PGKH	Phosphoglycerate kinase, chloroplastic	-7.294
GO:0099170	postsynaptic modulation of chemical syna...	17	1	0.03	0.03027	TRINITY_DN3574_c0_g1	KCC4	Calcium/calmodulin-dependent protein kinase type IV	-6.162
GO:0006556	S-adenosylmethionine biosynthetic proces...	18	1	0.03	0.03202	TRINITY_DN24625_c0_g1	METK	S-adenosylmethionine synthase	-6.664
GO:1903955	positive regulation of protein targeting...	18	1	0.03	0.03202	TRINITY_DN5540_c0_g1	PSA	Puromycin-sensitive aminopeptidase	-6.767
GO:0050765	negative regulation of phagocytosis	19	1	0.03	0.03377	TRINITY_DN71107_c0_g1	RACK1	Small ribosomal subunit protein RACK1 {ECO:0000305}	-6.418
GO:2000114	regulation of establishment of cell pola...	19	1	0.03	0.03377	TRINITY_DN71107_c0_g1	RACK1	Small ribosomal subunit protein RACK1 {ECO:0000305}	-6.418
GO:0106070	regulation of adenylate cyclase-activati...	19	1	0.03	0.03377	TRINITY_DN71107_c0_g1	RACK1	Small ribosomal subunit protein RACK1 {ECO:0000305}	-6.418
GO:0030388	fructose 1,6-bisphosphate metabolic proc...	21	1	0.04	0.03726	TRINITY_DN17877_c0_g1	ALF	Fructose-bisphosphate aldolase	-6.425
GO:0006096	glycolytic process	173	2	0.31	0.03897	TRINITY_DN17877_c0_g1; TRINITY_DN72468_c0_g1	ALF; PGKH	Fructose-bisphosphate aldolase; Phosphoglycerate kinase, chloroplastic	-6.859
GO:0006000	fructose metabolic process	22	1	0.04	0.039	TRINITY_DN17877_c0_g1	ALF	Fructose-bisphosphate aldolase	-6.425
GO:0019305	dTDP-rhamnose biosynthetic process	22	1	0.04	0.039	TRINITY_DN48854_c0_g1	RMLCD	Bifunctional dTDP-4-dehydrorhamnose 3,5-epimerase/dTDP-4-dehydrorhamnose reductase {ECO:0000305}	-6.534
GO:0033617	mitochondrial cytochrome c oxidase assem...	24	1	0.04	0.04247	TRINITY_DN52155_c0_g1	COX12		-7.562
GO:2001244	positive regulation of intrinsic apoptot...	25	1	0.05	0.0442	TRINITY_DN71107_c0_g1	RACK1	Small ribosomal subunit protein RACK1 {ECO:0000305}	-6.418
	BP: Biological process

### Sheet: up_MF
GO.ID	Term	Annotated	Significant	Expected	weightFisher	genes_in_term	gene_symbols	gene_names	mean_lfc
GO:0140036	ubiquitin-modified protein reader activi...	15	2	0.02	0.00018	TRINITY_DN250_c0_g1; TRINITY_DN8_c0_g1	SQSTM; SQSTM	Sequestosome-1; Sequestosome-1 {ECO:0000305}	2.369
GO:0035255	ionotropic glutamate receptor binding	18	2	0.02	0.00026	TRINITY_DN250_c0_g1; TRINITY_DN8_c0_g1	SQSTM; SQSTM	Sequestosome-1; Sequestosome-1 {ECO:0000305}	2.369
GO:0070530	K63-linked polyubiquitin modification-de...	21	2	0.03	0.00035	TRINITY_DN250_c0_g1; TRINITY_DN8_c0_g1	SQSTM; SQSTM	Sequestosome-1; Sequestosome-1 {ECO:0000305}	2.369
GO:0042169	SH2 domain binding	24	2	0.03	0.00046	TRINITY_DN250_c0_g1; TRINITY_DN8_c0_g1	SQSTM; SQSTM	Sequestosome-1; Sequestosome-1 {ECO:0000305}	2.369
GO:0140311	protein sequestering activity	29	2	0.04	0.00067	TRINITY_DN250_c0_g1; TRINITY_DN8_c0_g1	SQSTM; SQSTM	Sequestosome-1; Sequestosome-1 {ECO:0000305}	2.369
GO:0140693	molecular condensate scaffold activity	30	2	0.04	0.00072	TRINITY_DN250_c0_g1; TRINITY_DN8_c0_g1	SQSTM; SQSTM	Sequestosome-1; Sequestosome-1 {ECO:0000305}	2.369
GO:0005080	protein kinase C binding	47	2	0.06	0.00177	TRINITY_DN250_c0_g1; TRINITY_DN8_c0_g1	SQSTM; SQSTM	Sequestosome-1; Sequestosome-1 {ECO:0000305}	2.369
GO:0140662	ATP-dependent protein folding chaperone	198	3	0.26	0.00225	TRINITY_DN111_c0_g1; TRINITY_DN343_c0_g1; TRINITY_DN404_c0_g1	HSP7A; HSP68; HSP74	Heat shock 70 kDa protein cognate 1; Heat shock protein 68; Heat shock protein 70 B2	2.336
GO:0035591	signaling adaptor activity	57	2	0.08	0.00259	TRINITY_DN250_c0_g1; TRINITY_DN8_c0_g1	SQSTM; SQSTM	Sequestosome-1; Sequestosome-1 {ECO:0000305}	2.369
GO:0042302	structural constituent of cuticle	82	3	0.11	0.00364	TRINITY_DN116912_c0_g1; TRINITY_DN31014_c0_g1; TRINITY_DN38442_c0_g1	COL34; DPY13; COL19	Cuticle collagen 19	6.061
GO:0051082	unfolded protein binding	239	3	0.32	0.00383	TRINITY_DN54_c0_g1; TRINITY_DN54_c0_g2; TRINITY_DN99_c0_g1	HSPB1; HSP26; P40	Heat shock protein beta-1; Heat shock protein 26; Major egg antigen	3.728
GO:0003904	deoxyribodipyrimidine photo-lyase activi...	3	1	0	0.00397	TRINITY_DN69079_c0_g1	CRYD		7.196
GO:0004324	ferredoxin-NADP+ reductase activity	5	1	0.01	0.0066	TRINITY_DN52012_c0_g1	FENR2		7.191
GO:0043130	ubiquitin binding	94	2	0.12	0.00688	TRINITY_DN250_c0_g1; TRINITY_DN8_c0_g1	SQSTM; SQSTM	Sequestosome-1; Sequestosome-1 {ECO:0000305}	2.369
GO:0102208	2-polyprenyl-6-hydroxyphenol methylase a...	6	1	0.01	0.00792	TRINITY_DN75413_c0_g1	UBIG	Ubiquinone biosynthesis O-methyltransferase {ECO:0000255|HAMAP-Rule:MF_00472}	3.578
GO:0015444	P-type magnesium transporter activity	7	1	0.01	0.00923	TRINITY_DN29311_c0_g1	ATMB		2.928
GO:0061542	3-demethylubiquinol 3-O-methyltransferas...	7	1	0.01	0.00923	TRINITY_DN75413_c0_g1	UBIG	Ubiquinone biosynthesis O-methyltransferase {ECO:0000255|HAMAP-Rule:MF_00472}	3.578
GO:0010420	polyprenyldihydroxybenzoate methyltransf...	7	1	0.01	0.00923	TRINITY_DN75413_c0_g1	UBIG	Ubiquinone biosynthesis O-methyltransferase {ECO:0000255|HAMAP-Rule:MF_00472}	3.578
GO:0004148	dihydrolipoyl dehydrogenase (NADH) activ...	10	1	0.01	0.01317	TRINITY_DN41712_c0_g1	DLDH1	Dihydrolipoyl dehydrogenase 1, mitochondrial	5.317
GO:0070733	AMPylase activity	10	1	0.01	0.01317	TRINITY_DN3101_c0_g1	SELO	Protein adenylyltransferase SelO, mitochondrial {ECO:0000305}	2.535
GO:0042329	structural constituent of collagen and c...	12	1	0.02	0.01578	TRINITY_DN38442_c0_g1	COL19	Cuticle collagen 19	4.219
GO:0008941	nitric oxide dioxygenase NAD(P)H activit...	13	1	0.02	0.01708	TRINITY_DN31239_c0_g1	HMP		3.236
GO:0000774	adenyl-nucleotide exchange factor activi...	14	1	0.02	0.01839	TRINITY_DN3414_c0_g1	HPBP1	Hsp70-binding protein 1	2.384
GO:0005344	oxygen carrier activity	14	1	0.02	0.01839	TRINITY_DN31239_c0_g1	HMP		3.236
GO:0050897	cobalt ion binding	14	1	0.02	0.01839	TRINITY_DN41712_c0_g1	DLDH1	Dihydrolipoyl dehydrogenase 1, mitochondrial	5.317
GO:0071949	FAD binding	164	2	0.22	0.01986	TRINITY_DN31239_c0_g1; TRINITY_DN69079_c0_g1	HMP; CRYD		5.216
GO:0008970	phospholipase A1 activity	16	1	0.02	0.02099	TRINITY_DN3019_c0_g1	PLAT3	Phospholipase A and acyltransferase 3 {ECO:0000305}	2.789
GO:0031072	heat shock protein binding	200	2	0.26	0.02871	TRINITY_DN111_c0_g1; TRINITY_DN343_c0_g1	HSP7A; HSP68	Heat shock 70 kDa protein cognate 1; Heat shock protein 68	2.346
GO:0031625	ubiquitin protein ligase binding	201	2	0.27	0.02898	TRINITY_DN250_c0_g1; TRINITY_DN8_c0_g1	SQSTM; SQSTM	Sequestosome-1; Sequestosome-1 {ECO:0000305}	2.369
GO:0019825	oxygen binding	23	1	0.03	0.03003	TRINITY_DN31239_c0_g1	HMP		3.236
GO:0050660	flavin adenine dinucleotide binding	388	4	0.51	0.03164	TRINITY_DN31239_c0_g1; TRINITY_DN41712_c0_g1; TRINITY_DN52012_c0_g1; TRINITY_DN69079_c0_g1	HMP; DLDH1; FENR2; CRYD	Dihydrolipoyl dehydrogenase 1, mitochondrial	5.735
GO:0016410	N-acyltransferase activity	105	2	0.14	0.03167	TRINITY_DN3019_c0_g1; TRINITY_DN33716_c0_g1	PLAT3; YJAB	Phospholipase A and acyltransferase 3 {ECO:0000305}	3.337
GO:0004623	phospholipase A2 activity	28	1	0.04	0.03645	TRINITY_DN3019_c0_g1	PLAT3	Phospholipase A and acyltransferase 3 {ECO:0000305}	2.789
GO:0030371	translation repressor activity	33	1	0.04	0.04282	TRINITY_DN111875_c0_g1	HIGB		1.784
	MF: Molecular function

### Sheet: down_MF
GO.ID	Term	Annotated	Significant	Expected	weightFisher	genes_in_term	gene_symbols	gene_names	mean_lfc
GO:0140662	ATP-dependent protein folding chaperone	198	6	0.5	1.1e-05	TRINITY_DN1681_c0_g1; TRINITY_DN2785_c0_g1; TRINITY_DN2913_c0_g2; TRINITY_DN3042_c0_g1; TRINITY_DN44791_c0_g1; TRINITY_DN9259_c0_g1	HSP80; HS7C2; HSP70; HSP70; CH61; HSP70	Heat shock protein 90; Heat shock cognate 70 kDa protein 2; Heat shock 70 kDa protein; Heat shock 70 kDa protein	-6.186
GO:0004013	adenosylhomocysteinase activity	10	2	0.03	0.00028	TRINITY_DN21405_c0_g1; TRINITY_DN7709_c0_g1	SAHH; SAHH	Adenosylhomocysteinase {ECO:0000255|HAMAP-Rule:MF_00563}; Adenosylhomocysteinase	-6.68
GO:0016652	oxidoreductase activity, acting on NAD(P...	12	2	0.03	0.00041	TRINITY_DN2345_c0_g1; TRINITY_DN2345_c0_g2	AZOR; AZOR	FMN-dependent NADH:quinone oxidoreductase {ECO:0000255|HAMAP-Rule:MF_01216}; FMN-dependent NADH:quinone oxidoreductase {ECO:0000255|HAMAP-Rule:MF_01216}	-6.054
GO:0003735	structural constituent of ribosome	578	6	1.46	0.00328	TRINITY_DN1148_c0_g1; TRINITY_DN2461_c0_g1; TRINITY_DN5519_c0_g1; TRINITY_DN671_c0_g1; TRINITY_DN688_c0_g1; TRINITY_DN92987_c0_g1	RL5; RL12; RL8; RL10; RL261; RL35A	Large ribosomal subunit protein uL18 {ECO:0000305}; Large ribosomal subunit protein uL11 {ECO:0000305}; Large ribosomal subunit protein uL16 {ECO:0000305}; Large ribosomal subunit protein uL24z {ECO:0000303|PubMed:36423343}; Large ribosomal subunit protein eL33 {ECO:0000305}	-7.241
GO:0016655	oxidoreductase activity, acting on NAD(P...	144	4	0.36	0.00332	TRINITY_DN2345_c0_g1; TRINITY_DN2345_c0_g2; TRINITY_DN5569_c0_g1; TRINITY_DN59765_c0_g1	AZOR; AZOR; QORX; NDUS1	FMN-dependent NADH:quinone oxidoreductase {ECO:0000255|HAMAP-Rule:MF_01216}; FMN-dependent NADH:quinone oxidoreductase {ECO:0000255|HAMAP-Rule:MF_01216}; Quinone oxidoreductase PIG3 {ECO:0000303|PubMed:19349281}	-6.494
GO:0010181	FMN binding	127	3	0.32	0.00406	TRINITY_DN2345_c0_g1; TRINITY_DN2345_c0_g2; TRINITY_DN3937_c0_g1	AZOR; AZOR; OPR11	FMN-dependent NADH:quinone oxidoreductase {ECO:0000255|HAMAP-Rule:MF_01216}; FMN-dependent NADH:quinone oxidoreductase {ECO:0000255|HAMAP-Rule:MF_01216}; Putative 12-oxophytodienoate reductase 11	-5.48
GO:0004683	calcium/calmodulin-dependent protein kin...	41	2	0.1	0.00481	TRINITY_DN3574_c0_g1; TRINITY_DN8339_c0_g1	KCC4; CMK1	Calcium/calmodulin-dependent protein kinase type IV; Calcium/calmodulin-dependent protein kinase type 1 {ECO:0000250|UniProtKB:Q9TXJ0}	-6.29
GO:0051434	BH3 domain binding	2	1	0.01	0.00503	TRINITY_DN71107_c0_g1	RACK1	Small ribosomal subunit protein RACK1 {ECO:0000305}	-6.418
GO:0004129	cytochrome-c oxidase activity	46	2	0.12	0.00602	TRINITY_DN2257_c0_g2; TRINITY_DN26947_c0_g1	COX3; COX2		-7.529
GO:0009055	electron transfer activity	308	6	0.78	0.00701	TRINITY_DN116667_c0_g1; TRINITY_DN2257_c0_g2; TRINITY_DN2345_c0_g1; TRINITY_DN2345_c0_g2; TRINITY_DN26947_c0_g1; TRINITY_DN59765_c0_g1	CYC; COX3; AZOR; AZOR; COX2; NDUS1	Cytochrome c; FMN-dependent NADH:quinone oxidoreductase {ECO:0000255|HAMAP-Rule:MF_01216}; FMN-dependent NADH:quinone oxidoreductase {ECO:0000255|HAMAP-Rule:MF_01216}	-6.628
GO:0010489	UDP-4-keto-6-deoxy-glucose-3,5-epimerase...	3	1	0.01	0.00754	TRINITY_DN48854_c0_g1	RMLCD	Bifunctional dTDP-4-dehydrorhamnose 3,5-epimerase/dTDP-4-dehydrorhamnose reductase {ECO:0000305}	-6.534
GO:0018502	2,5-dichloro-2,5-cyclohexadiene-1,4-diol...	3	1	0.01	0.00754	TRINITY_DN4286_c0_g1	LINC	2,5-dichloro-2,5-cyclohexadiene-1,4-diol dehydrogenase {ECO:0000250|UniProtKB:D4YYG1}	-5.338
GO:0010490	UDP-4-keto-rhamnose-4-keto-reductase act...	3	1	0.01	0.00754	TRINITY_DN48854_c0_g1	RMLCD	Bifunctional dTDP-4-dehydrorhamnose 3,5-epimerase/dTDP-4-dehydrorhamnose reductase {ECO:0000305}	-6.534
GO:0030292	protein tyrosine kinase inhibitor activi...	4	1	0.01	0.01004	TRINITY_DN71107_c0_g1	RACK1	Small ribosomal subunit protein RACK1 {ECO:0000305}	-6.418
GO:0046933	proton-transporting ATP synthase activit...	61	2	0.15	0.01039	TRINITY_DN111865_c0_g1; TRINITY_DN82536_c0_g1	ATPA; ATPAM		-6.806
GO:0008656	cysteine-type endopeptidase activator ac...	5	1	0.01	0.01254	TRINITY_DN71107_c0_g1	RACK1	Small ribosomal subunit protein RACK1 {ECO:0000305}	-6.418
GO:0120542	ethanol dehydrogenase (NAD+) activity	6	1	0.02	0.01503	TRINITY_DN62111_c0_g1	ADH		-7.393
GO:0003870	5-aminolevulinate synthase activity	6	1	0.02	0.01503	TRINITY_DN54309_c0_g1	HEM1		-7.092
GO:0008830	dTDP-4-dehydrorhamnose 3,5-epimerase act...	7	1	0.02	0.01751	TRINITY_DN48854_c0_g1	RMLCD	Bifunctional dTDP-4-dehydrorhamnose 3,5-epimerase/dTDP-4-dehydrorhamnose reductase {ECO:0000305}	-6.534
GO:1990362	butanol dehydrogenase (NAD+) activity	7	1	0.02	0.01751	TRINITY_DN62111_c0_g1	ADH		-7.393
GO:0004108	citrate (Si)-synthase activity	8	1	0.02	0.01999	TRINITY_DN28837_c0_g1	CISYM	Citrate synthase, mitochondrial	-6.592
GO:0043531	ADP binding	89	2	0.22	0.02125	TRINITY_DN111865_c0_g1; TRINITY_DN72468_c0_g1	ATPA; PGKH	Phosphoglycerate kinase, chloroplastic	-7.752
GO:0004618	phosphoglycerate kinase activity	9	1	0.02	0.02246	TRINITY_DN72468_c0_g1	PGKH	Phosphoglycerate kinase, chloroplastic	-7.294
GO:0003960	NADPH:quinone reductase activity	9	1	0.02	0.02246	TRINITY_DN5569_c0_g1	QORX	Quinone oxidoreductase PIG3 {ECO:0000303|PubMed:19349281}	-6.801
GO:0004148	dihydrolipoyl dehydrogenase (NADH) activ...	10	1	0.03	0.02492	TRINITY_DN6093_c0_g1	DLDH1	Dihydrolipoyl dehydrogenase 1, mitochondrial	-6.653
GO:0008831	dTDP-4-dehydrorhamnose reductase activit...	10	1	0.03	0.02492	TRINITY_DN48854_c0_g1	RMLCD	Bifunctional dTDP-4-dehydrorhamnose 3,5-epimerase/dTDP-4-dehydrorhamnose reductase {ECO:0000305}	-6.534
GO:0004332	fructose-bisphosphate aldolase activity	11	1	0.03	0.02738	TRINITY_DN17877_c0_g1	ALF	Fructose-bisphosphate aldolase	-6.425
GO:0005212	structural constituent of eye lens	11	1	0.03	0.02738	TRINITY_DN6795_c0_g1	CRJ1C	Crystallin J1A	-5.279
GO:0009931	calcium-dependent protein serine/threoni...	12	1	0.03	0.02984	TRINITY_DN3574_c0_g1	KCC4	Calcium/calmodulin-dependent protein kinase type IV	-6.162
GO:0004478	methionine adenosyltransferase activity	13	1	0.03	0.03228	TRINITY_DN24625_c0_g1	METK	S-adenosylmethionine synthase	-6.664
GO:0050897	cobalt ion binding	14	1	0.04	0.03472	TRINITY_DN6093_c0_g1	DLDH1	Dihydrolipoyl dehydrogenase 1, mitochondrial	-6.653
GO:0005344	oxygen carrier activity	14	1	0.04	0.03472	TRINITY_DN548_c0_g1	HEMT1	Myohemerythrin-1	-8.172
GO:0004743	pyruvate kinase activity	15	1	0.04	0.03716	TRINITY_DN3021_c0_g1	KPYK	Pyruvate kinase	-7.759
GO:0008097	5S rRNA binding	17	1	0.04	0.04201	TRINITY_DN1148_c0_g1	RL5	Large ribosomal subunit protein uL18 {ECO:0000305}	-6.98
GO:0030332	cyclin binding	18	1	0.05	0.04442	TRINITY_DN71107_c0_g1	RACK1	Small ribosomal subunit protein RACK1 {ECO:0000305}	-6.418
	MF: Molecular function

### Sheet: up_CC
GO.ID	Term	Annotated	Significant	Expected	weightFisher	genes_in_term	gene_symbols	gene_names	mean_lfc
GO:0044753	amphisome	5	2	0	8.4e-06	TRINITY_DN250_c0_g1; TRINITY_DN8_c0_g1	SQSTM; SQSTM	Sequestosome-1; Sequestosome-1 {ECO:0000305}	2.369
GO:0097413	Lewy body	6	2	0.01	1.3e-05	TRINITY_DN250_c0_g1; TRINITY_DN8_c0_g1	SQSTM; SQSTM	Sequestosome-1; Sequestosome-1 {ECO:0000305}	2.369
GO:0044754	autolysosome	10	2	0.01	3.8e-05	TRINITY_DN250_c0_g1; TRINITY_DN8_c0_g1	SQSTM; SQSTM	Sequestosome-1; Sequestosome-1 {ECO:0000305}	2.369
GO:0005581	collagen trimer	86	3	0.08	6.9e-05	TRINITY_DN116912_c0_g1; TRINITY_DN31014_c0_g1; TRINITY_DN38442_c0_g1	COL34; DPY13; COL19	Cuticle collagen 19	6.061
GO:0016235	aggresome	14	2	0.01	7.6e-05	TRINITY_DN250_c0_g1; TRINITY_DN8_c0_g1	SQSTM; SQSTM	Sequestosome-1; Sequestosome-1 {ECO:0000305}	2.369
GO:0097225	sperm midpiece	30	2	0.03	0.00036	TRINITY_DN250_c0_g1; TRINITY_DN8_c0_g1	SQSTM; SQSTM	Sequestosome-1; Sequestosome-1 {ECO:0000305}	2.369
GO:0005739	mitochondrion	2855	8	2.68	0.00042	TRINITY_DN130304_c0_g1; TRINITY_DN250_c0_g1; TRINITY_DN3019_c0_g1; TRINITY_DN3101_c0_g1; TRINITY_DN317_c0_g1; TRINITY_DN41712_c0_g1; TRINITY_DN69079_c0_g1; TRINITY_DN8_c0_g1	NFU1; SQSTM; PLAT3; SELO; YI06; DLDH1; CRYD; SQSTM	Sequestosome-1; Phospholipase A and acyltransferase 3 {ECO:0000305}; Protein adenylyltransferase SelO, mitochondrial {ECO:0000305}; Uncharacterized hemerythrin-like protein C869.06c; Dihydrolipoyl dehydrogenase 1, mitochondrial; Sequestosome-1 {ECO:0000305}	3.358
GO:0060111	alae of collagen and cuticulin-based cut...	1	1	0	0.00094	TRINITY_DN38442_c0_g1	COL19	Cuticle collagen 19	4.219
GO:0016605	PML body	59	2	0.06	0.00139	TRINITY_DN250_c0_g1; TRINITY_DN8_c0_g1	SQSTM; SQSTM	Sequestosome-1; Sequestosome-1 {ECO:0000305}	2.369
GO:0000407	phagophore assembly site	86	2	0.08	0.00292	TRINITY_DN250_c0_g1; TRINITY_DN8_c0_g1	SQSTM; SQSTM	Sequestosome-1; Sequestosome-1 {ECO:0000305}	2.369
GO:0060107	annuli extracellular matrix	4	1	0	0.00374	TRINITY_DN38442_c0_g1	COL19	Cuticle collagen 19	4.219
GO:0000932	P-body	155	2	0.15	0.00917	TRINITY_DN250_c0_g1; TRINITY_DN8_c0_g1	SQSTM; SQSTM	Sequestosome-1; Sequestosome-1 {ECO:0000305}	2.369
GO:1990281	efflux pump complex	26	1	0.02	0.02409	TRINITY_DN23187_c0_g1	BEPC	Outer membrane efflux protein BepC	3.036
GO:0060102	cuticular extracellular matrix	35	2	0.03	0.02738	TRINITY_DN31014_c0_g1; TRINITY_DN38442_c0_g1	DPY13; COL19	Cuticle collagen 19	5.528
GO:0048046	apoplast	34	1	0.03	0.03139	TRINITY_DN41712_c0_g1	DLDH1	Dihydrolipoyl dehydrogenase 1, mitochondrial	5.317
GO:0005770	late endosome	302	2	0.28	0.03215	TRINITY_DN250_c0_g1; TRINITY_DN8_c0_g1	SQSTM; SQSTM	Sequestosome-1; Sequestosome-1 {ECO:0000305}	2.369
GO:0005783	endoplasmic reticulum	2218	4	2.08	0.03675	TRINITY_DN250_c0_g1; TRINITY_DN3019_c0_g1; TRINITY_DN3414_c0_g1; TRINITY_DN8_c0_g1	SQSTM; PLAT3; HPBP1; SQSTM	Sequestosome-1; Phospholipase A and acyltransferase 3 {ECO:0000305}; Hsp70-binding protein 1; Sequestosome-1 {ECO:0000305}	2.478
GO:0098978	glutamatergic synapse	364	2	0.34	0.04514	TRINITY_DN250_c0_g1; TRINITY_DN8_c0_g1	SQSTM; SQSTM	Sequestosome-1; Sequestosome-1 {ECO:0000305}	2.369
	CC: Cellular component

### Sheet: down_CC
GO.ID	Term	Annotated	Significant	Expected	weightFisher	genes_in_term	gene_symbols	gene_names	mean_lfc
GO:0045335	phagocytic vesicle	154	4	0.32	0.0003	TRINITY_DN17877_c0_g1; TRINITY_DN24625_c0_g1; TRINITY_DN2785_c0_g1; TRINITY_DN28837_c0_g1	ALF; METK; HS7C2; CISYM	Fructose-bisphosphate aldolase; S-adenosylmethionine synthase; Heat shock cognate 70 kDa protein 2; Citrate synthase, mitochondrial	-6.971
GO:0045259	proton-transporting ATP synthase complex	90	3	0.19	0.00088	TRINITY_DN111865_c0_g1; TRINITY_DN45444_c0_g1; TRINITY_DN82536_c0_g1	ATPA; ATP9; ATPAM		-6.9
GO:0005743	mitochondrial inner membrane	818	7	1.71	0.00146	TRINITY_DN2257_c0_g2; TRINITY_DN26947_c0_g1; TRINITY_DN3589_c0_g1; TRINITY_DN45444_c0_g1; TRINITY_DN52155_c0_g1; TRINITY_DN59765_c0_g1; TRINITY_DN82536_c0_g1	COX3; COX2; COX5; ATP9; COX12; NDUS1; ATPAM		-7.103
GO:0045277	respiratory chain complex IV	42	2	0.09	0.00348	TRINITY_DN3589_c0_g1; TRINITY_DN52155_c0_g1	COX5; COX12		-7.554
GO:1990630	IRE1-RACK1-PP2A complex	2	1	0	0.00417	TRINITY_DN71107_c0_g1	RACK1	Small ribosomal subunit protein RACK1 {ECO:0000305}	-6.418
GO:0048269	methionine adenosyltransferase complex	4	1	0.01	0.00832	TRINITY_DN24625_c0_g1	METK	S-adenosylmethionine synthase	-6.664
GO:0022625	cytosolic large ribosomal subunit	241	3	0.5	0.01391	TRINITY_DN1148_c0_g1; TRINITY_DN2461_c0_g1; TRINITY_DN688_c0_g1	RL5; RL12; RL261	Large ribosomal subunit protein uL18 {ECO:0000305}; Large ribosomal subunit protein uL11 {ECO:0000305}; Large ribosomal subunit protein uL24z {ECO:0000303|PubMed:36423343}	-7.424
GO:0031012	extracellular matrix	373	4	0.78	0.01529	TRINITY_DN17877_c0_g1; TRINITY_DN24625_c0_g1; TRINITY_DN5352_c0_g1; TRINITY_DN6478_c0_g1	ALF; METK; VMA5A; LAMB4	Fructose-bisphosphate aldolase; S-adenosylmethionine synthase; von Willebrand factor A domain-containing protein 5A; Laminin subunit gamma-3	-6.064
GO:0005840	ribosome	696	7	1.45	0.02029	TRINITY_DN1148_c0_g1; TRINITY_DN2461_c0_g1; TRINITY_DN5519_c0_g1; TRINITY_DN671_c0_g1; TRINITY_DN688_c0_g1; TRINITY_DN71107_c0_g1; TRINITY_DN92987_c0_g1	RL5; RL12; RL8; RL10; RL261; RACK1; RL35A	Large ribosomal subunit protein uL18 {ECO:0000305}; Large ribosomal subunit protein uL11 {ECO:0000305}; Large ribosomal subunit protein uL16 {ECO:0000305}; Large ribosomal subunit protein uL24z {ECO:0000303|PubMed:36423343}; Small ribosomal subunit protein RACK1 {ECO:0000305}; Large ribosomal subunit protein eL33 {ECO:0000305}	-7.124
GO:0005758	mitochondrial intermembrane space	128	2	0.27	0.02935	TRINITY_DN116667_c0_g1; TRINITY_DN52155_c0_g1	CYC; COX12	Cytochrome c	-6.55
	CC: Cellular component
